# Growth Cost and Transport Efficiency Tradeoffs Define Root System Optimization Across Varying Developmental Stages and Environments in Arabidopsis

**DOI:** 10.1101/2025.07.25.666579

**Authors:** Kian Faizi, Preyanka Mehta, Amy Maida, Taylor Humphreys, Elizabeth Berrigan, Leo McKee-Reid, Robbie McCorkell, Arush Tagade, Jessica Rumbelow, Julia Showalter, Lukas Brent, Clementine Coroenne, Audrey Rigaud, Arjun Chandrasekhar, Saket Navlakha, Antoine Martin, Christophe Pradal, Sanghwa Lee, Wolfgang Busch, Matthieu Pierre Platre

## Abstract

Root system architecture (RSA) is central to plant adaptation and fitness, yet the design principles and regulatory mechanisms connecting RSA to environmental adaptation are not well understood. We developed Ariadne, a semi-automated software for quantifying cost-efficiency tradeoffs of RSA by mapping root networks onto a Pareto-optimality framework, which describes the balance between resource transport efficiency and construction cost. Applying Ariadne to *Arabidopsis thaliana*, we found that root architectures consistently assume Pareto-optimal forms across developmental stages, genotypes, and environmental conditions. Using the Discovery Engine, an engine that combines machine learning together with interpretability techniques, we found developmental stage, the *hy5/chl1-5* genotype, and manganese availability as important determinants of the cost-efficiency tradeoff, with manganese exerting a unique influence not observed for other nutrients. These results reveal that RSA plasticity is genetically constrained to cost-efficiency optimal configurations and that developmental and environmental factors shift RSA on the pareto front, with manganese acting as a strong modulator of the transport efficiency and construction cost balance.
