## Supplementary material for "Growth Cost and Transport Efficiency Tradeoffs Define Root System Optimization Across Varying Developmental Stages and Environments in Arabidopsis": Table_S1

### Sheet: Sheet1
Total root length: Total root length
Travel distance: Sum of the length from the hypocotyl to each root tip (Pareto related trait)
Alpha: Trade-off value between growth and transport efficiency (Pareto related trait)
Scaling distance to front: Pareto optimality value (Pareto related trait)
Total root length (random): Random total root length
Travel distance (random): Random sum of the length from the hypocotyl to each root tip (Pareto related trait)
Alpha (random): Random trade-off value between growth and transport efficiency (Pareto related trait)
Scaling distance to front (random): Random Pareto optimality value (Pareto related trait)
PR length: Length of the primary root
PR minimal length: Euclidean distance from the hypocotyl to the primary root tip
Basal zone length: length from the hypocotyl to the insertion of the first lateral root along the primary root
Branched zone length: length from the insertion of the first lateral root to the insertion of the last lateral root along the primary root
Apical zone length: length from the last lateral root to the root tip along the primary root
Mean LR lengths: Average length of all lateral roots
Mean LR minimal distances: Average Euclidean distance between each lateral root tip and its insertion on the primary root for all lateral roots
Median LR lengths: Median length of all lateral roots
Median LR minimal distances: Median Euclidean distance between each lateral root tip and its insertion on the primary root for all lateral roots
Sum LR minimal distances: Sum of the Euclidean distances between each lateral root tip and its insertion on the primary root for all lateral roots
Mean LR angles: Average lateral root set point angles
Median LR angles: Median lateral root set point angles
LR count: Number of lateral roots
LR density: Number of lateral roots divided by primary root length
Branched zone density: Number of lateral roots divided by Branched zone length
LR lengths: Length of each individual lateral root
LR angles: Lateral root set point angle of each individual lateral root
LR minimal distance: Euclidean distance between each lateral root tip and its insertion on the primary root for each lateral root
Barycentre x displacement: Vertical distance between the hypocotyl base to the barycenter of the convex hull
Barycentre y displacement: Horizontal distance between the hypocotyl base to the barycenter of the convex hull
Total minimal distance: Sum of LR minimal distances plus PR minimal length
Tortuosity (Material/Total Distance Ratio): Total root length divided by total minimal distance
