## Supplementary material for "Growth Cost and Transport Efficiency Tradeoffs Define Root System Optimization Across Varying Developmental Stages and Environments in Arabidopsis": Table_S2

### Sheet: Sheet1
Nutrient	Treatment added (µM)	Sucrose	Agar (1%)	Mg.SO4.7H2O	MgCl2.6H2O	KH2PO4	NH4NO3	KNO3	K2SO4	CaCl2.2H2O	CoCl2.6H2O	CuCl2.H2O	H3BO3	KI	MnCl2.4H2O	Na2MoO4.2H2O	ZnCl2	Na-Fe-EDTA	MES pH 5.5 with KOH	NaH2PO4.2H2O	KCl
Fe	Germination (0) + 100µM of Ferrozine	0.005	Difco	750	0	625	1000	9400	0	1500	0.055	0.053	50	2.5	50	0.52	15	0	1000	0	0
Germination (5days)	75	0.005	Difco	750	0	625	1000	9400	0	1500	0.055	0.053	50	2.5	50	0.52	15	75	1000	0	0
Treatment (12days)
Mg	Germination (0)	0.005	Difco	0	0	625	1000	9400	750	1500	0.055	0.053	50	2.5	50	0.52	15	75	1000	0	0
Germination (5days)	750	0.005	Difco	0	749	625	1000	9400	750	1500	0.055	0.053	50	2.5	50	0.52	15	75	1000	0	0
Treatment (15days)	100	0.005	Difco	0	100	625	1000	9400	750	1500	0.055	0.053	50	2.5	50	0.52	15	75	1000	0	0
	50	0.005	Difco	0	50	625	1000	9400	750	1500	0.055	0.053	50	2.5	50	0.52	15	75	1000	0	0
	0	0.005	Difco	0	0	625	1000	9400	750	1500	0.055	0.053	50	2.5	50	0.52	15	75	1000	0	0
Mn	Germination (0)	0.005	Difco	750	0	625	1000	9400	0	1500	0.055	0.053	50	2.5	0	0.52	15	0	1000	0	0
Germination (5days)	Germination (50)	0.005	Difco	750	0	625	1000	9400	0	1500	0.055	0.053	50	2.5	50	0.52	15	75	1000	0	0
Treatment (15days)	50	0.005	Difco	750	0	625	1000	9400	0	1500	0.055	0.053	50	2.5	50	0.52	15	75	1000	0	0
	10	0.005	Difco	750	0	625	1000	9400	0	1500	0.055	0.053	50	2.5	10	0.52	15	75	1000	0	0
	0.5	0.005	Difco	750	0	625	1000	9400	0	1500	0.055	0.053	50	2.5	0.5	0.52	15	75	1000	0	0
	0	0.005	Difco	750	0	625	1000	9400	0	1500	0.055	0.053	50	2.5	1	0.52	15	75	1000	0	0
N	Germination (110)	0.005	Difco	750	0	625	10	90	0	1500	0.055	0.053	50	2.5	0	0.52	15	0	1000	0	9300
Germination (5days)	Germination (11400)	0.005	Difco	750	0	625	1000	9400	0	1500	0.055	0.053	50	2.5	50	0.52	15	75	1000	0	0
Treatment (15days)	11400	0.005	Difco	750	0	625	1000	9400	0	1500	0.055	0.053	50	2.5	50	0.52	15	75	1000	0	0
	550	0.005	Difco	750	0	625	50	450	0	1500	0.055	0.053	50	2.5	10	0.52	15	75	1000	0	8900
	275	0.005	Difco	750	0	625	25	225	0	1500	0.055	0.053	50	2.5	0.5	0.52	15	75	1000	0	9160
	110	0.005	Difco	750	0	625	10	90	0	1500	0.055	0.053	50	2.5	1	0.52	15	75	1000	0	9300
P	Germination (625)	0.005	Difco	750	0	625	10300	9400	0	1500	0.055	0.053	50	2.5	0	0.52	15	0	1000	0	0
Germination (5days)	625	0.005	Difco	750	0	625	10300	9400	0	1500	0.055	0.053	50	2.5	50	0.52	15	75	1000	0	0
Treatment (15days)	100	0.005	Difco	750	0	100	10300	9400	0	1500	0.055	0.053	50	2.5	10	0.52	15	75	1000	0	525
	50	0.005	Difco	750	0	50	10300	9400	0	1500	0.055	0.053	50	2.5	0.5	0.52	15	75	1000	0	575
	0	0.005	Difco	750	0	0	10300	9400	0	1500	0.055	0.053	50	2.5	1	0.52	15	75	1000	0	625
