## Supplementary material for "Growth Cost and Transport Efficiency Tradeoffs Define Root System Optimization Across Varying Developmental Stages and Environments in Arabidopsis": Table_S4

### Sheet: Sheet1
Mean total root length values for maximising conditions found by Discovery Engine
Conditions	Targeted mean	n-sample	p-value
Overall	10.95	683	N/A
Nutrients = N11400_275 AND 14 ≤ Day ≤ 17	27.921	6	0.000496
Day = 20	28.104	17	9.04e-07
Mean total root length values for minimizing conditions found by Discovery Engine
Conditions	Targeted mean	n-sample	p-value
Overall	10.95	683	N/A
Nutrient = P625_0 AND Day = 14	3.477	2	0.116	p>0.05 (result not studied)
Genotype = hy5;chl1.5 AND Nutrients = Mock AND 10 ≤ Day ≤ 13	3.397	6	0.014
8 ≤ Day ≤ 11	3.252	196	5.04e-35
Mean alpha values for maximising conditions found by Discovery Engine
Conditions	Targeted mean	n-sample	p-value
Overall	0.126	683	N/A
8 ≤ Day ≤ 12	0.178	196	1.4e-16
Genotype = hy5;chl1.5	0.285	61	1.34e-23
Mean alpha values for minimizing conditions found by Discovery Engine
Conditions	Targeted mean	n-sample	p-value
Overall	0.126	683	N/A
Nutrients = mn0_50	0.078	19	0.024
15 ≤ Day ≤ 18	0.064	199	3.55e-19
Nutrients = mn0_50 AND Day = 14	0.048	2	0.086	p>0.05 (result not studied)
